# Long-read sequencing reveals widespread intragenic structural variants in a recent allopolyploid crop plant

**DOI:** 10.1101/2020.01.27.915470

**Authors:** Harmeet Singh Chawla, HueyTyng Lee, Iulian Gabur, Suriya Tamilselvan-Nattar-Amutha, Christian Obermeier, Sarah V. Schiessl, Jia-Ming Song, Kede Liu, Liang Guo, Isobel A. P. Parkin, Rod J. Snowdon

**Affiliations:** Department of Plant Breeding, Justus Liebig University, Heinrich-Buff-Ring 26-32, 35392 Giessen, Germany; National Key Laboratory of Crop Genetic Improvement, Huazhong Agricultural University, Wuhan, China; Agriculture and Agri-Food Canada, 107 Science Place, Saskatoon, SK S7N OX2, Canada

## Abstract

Genome structural variation (SV) contributes strongly to trait variation in eukaryotic species and may have an even higher functional significance than single nucleotide polymorphism (SNP). In recent years there have been a number of studies associating large, chromosomal scale SV ranging from hundreds of kilobases all the way up to a few megabases to key agronomic traits in plant genomes. However, there have been little or no efforts towards cataloging small (30 to 10,000 bp) to mid-scale (10,000 bp to 30,000 bp) SV and their impact on evolution and adaptation related traits in plants. This might be attributed to complex and highly-duplicated nature of plant genomes, which makes them difficult to assess using high-throughput genome screening methods. Here we describe how long-read sequencing technologies can overcome this problem, revealing a surprisingly high level of widespread, small to mid-scale SV in a major allopolyploid crop species, *Brassica napus*. We found that up to 10% of all genes were affected by small to mid-scale SV events. Nearly half of these SV events ranged between 100 bp to 1000 bp, which makes them challenging to detect using short read Illumina sequencing. Examples demonstrating the contribution of such SV towards eco-geographical adaptation and disease resistance in oilseed rape suggest that revisiting complex plant genomes using medium-coverage, long-read sequencing might reveal unexpected levels of functional gene variation, with major implications for trait regulation and crop improvement.
