## Supplementary Table S1 for "Long-read sequencing reveals widespread intragenic structural variants in a recent allopolyploid crop plant"

### Sheet: S1
Table S1: Read statistics for raw reads
Genotype	Mean read length (in basepairs)	N50 (in basepairs)	Longest read (in basepairs)
Express617	5195.2	10756	336831
Quinta	10790	14192	160774
Tapidor	10156	14448	144371
ZS11	8637	10552	73055
Zheyou7	8120	12370	170460
Gangan	8943	14064	170501
Shengli	9746	13828	221751
PAK85912	14211	28916	306146
N99	19751	27139	423939
westar	10215	13810	98655
R53	5282	11253	236755
No2127	11629	15369	100269

### Sheet: S2
Table S2: SV Length distribution compared to B. napus 4.1 reference assembly
SV size range	Express 617	Gangan	N99	No2127	PAK85912	Quinta	R53	Shengli	Tapidor	Westar	Zheyou7	ZS11
1000-10000bp	6638	8508	10290	10204	7467	8042	7482	9303	8281	8809	8667	7819
100-1000bp	14416	17733	17145	20862	11268	16649	16583	19346	16511	18500	19123	18921
50-100bp	3329	4333	3592	5669	2334	3769	4543	4952	3885	4562	4894	4858
0-50bp	2711	4973	3673	7752	2029	3876	5237	6009	4066	5253	5897	5897

### Sheet: S3
Table S3: SV Length distribution compared to B. rapa plus B. oleracea pseudoassembly
SV size range	Express617	Gangan	N99	No2127	PAK85912	Quinta	R53	Shengli	Tapidor	westar	Zheyou7	ZS11
1000-10000bp	9614	9714	11659	9980	8501	10376	8730	10272	10465	9993	9991	8921
100-1000bp	18247	19092	17593	18869	11960	19992	16702	20473	19936	19425	20518	20273
50-100bp	6763	6840	5750	7179	3838	7105	6087	7285	7316	7251	7649	7503
0-50bp	9901	10916	8524	11821	5211	11712	9094	11911	12033	11806	12746	12193

### Sheet: S4
Table S4: Average number of SV per megabase along each B. napus chromosome (compared to B. napus 4.1 reference assembly)
Chromosome	Express 617	Gangan	N99	No2127	PAK85912	Quinta	R53	Shengli	Tapidor	Westar	Zheyou7	ZS11
chrA01	40.125	57.2083	54.2083	76.2083	36.9583	44.9167	58.625	66.625	57.4583	59.3333	60.75	54.3333
chrA02	38.84	59.76	57.28	66.04	36.56	44	72.56	78.2	46.08	59.84	73.88	72.04
chrA03	51.2667	73.8667	73.7333	94.6333	48.9333	63.5	59.2333	78.8667	67.0333	76.8667	77.2667	76
chrA04	40.95	59.35	54.95	66.4	32.65	45	53.3	61.9	42.75	53.85	69.25	65.35
chrA05	35.7917	55.4583	55.75	62.875	32.4583	44.3333	57.0833	61.0833	53.8333	55.7083	63.75	65.875
chrA06	44.72	54.56	54.04	68.88	41.56	48.72	51.76	65.76	49.2	59.08	66.04	64.32
chrA07	46.16	70.2	56.84	61.72	38.48	52.2	52.16	66.4	58.96	59.72	71.8	67.56
chrA08	45.1579	54.9474	54.4211	67.3684	35.8421	53.6316	49	65.8947	56.3158	57.1053	64.2632	63.9474
chrA09	38.9412	55.5588	48.8824	58.9118	36.3824	47.3529	50.9706	78.7941	47.5294	50.4118	65.4412	53.4412
chrA10	39.6667	55.1667	72.1111	77.0556	42.8333	47.9444	72.6667	72.2778	45.0556	63.8333	68	66.8889
chrC01	34.5128	39.5641	41.7436	40.3077	26.2051	40.4872	39.6667	41.5385	39.2821	47.9744	41.4359	44.8974
chrC02	30.1489	35.6596	37.7234	49.9149	24.7447	36.6809	0.510638	34.5745	30.7872	40.3404	29.4894	36.0213
chrC03	31.4918	40.5574	43.8033	60.0984	25	39.8852	38	46.377	34.8852	41.2623	42.1967	42.0984
chrC04	31.5102	40.7347	37.5306	45.3673	26.2857	37.3265	34.1429	41.2449	37.5714	42.3673	43.551	41.5714
chrC05	29.8182	36.0227	33.9091	45.3636	27.7273	35.75	42.3636	36.8636	36.5682	36.3636	37.0682	34.2273
chrC06	34.5263	34.9211	39.9737	59.8158	28.0526	39.3158	39.7895	43.6053	40.8158	41.4474	41.5263	43.0526
chrC07	34.6222	39.7556	40.8	55.9333	28.9556	39.4222	46.3778	41.7333	41.8889	43.9333	39.6667	36.7556
chrC08	29.1026	42.2308	43.6667	50.2821	29.5385	37.4872	47.8462	52.5641	35.8205	41.6154	45.9231	40.3333
chrC09	27.5918	32	32.3061	46.2653	22.6939	32.898	43.8163	30.449	33.3265	36.6939	36.1429	32.1429

### Sheet: S5
Table S5: Average number of SV per megabase along each B. napus chromosome ( compared to B. rapa plus B. oleracea pseudo assembly)
Chromosome	Express617	Gangan	N99	No2127	PAK85912	Quinta	R53	Shengli	Tapidor	westar	Zheyou7	ZS11
A01	61.1316	59.7895	54.4474	65.4474	43.6842	59.5526	55.0263	61.5263	65.7368	58.3158	65.2632	62.2632
A02	67.0312	72.7812	68.375	76.0312	43.9375	75.9688	95.25	89.875	72.4062	72.3125	86.625	82.875
A03	86.2	87.6571	83.7714	86.8286	60.6	91.3429	72.6286	92.7714	93.8857	91.1429	95.9429	89.6571
A04	74.6364	71.9545	70.7273	67.2727	47.6364	79.0909	65.8636	81.5	82.1364	74.9545	84.0909	81.2727
A05	39.0417	40.3125	41.3333	35.3125	25.0417	40.8958	39.0625	42.1667	43.2292	41.7083	43.5625	43.7917
A06	36.2857	36.1964	36.25	36.1607	24.2143	38.0357	34.625	39.4643	39.0179	39.125	44.0179	39.5
A07	74.9655	86.8621	76.3793	61.9655	50.6897	82.2069	72.7241	84.7931	83.8966	82.2069	87.0345	85.9655
A08	65.76	66.64	64.04	61.92	40.8	70.72	61.6	76.44	70.04	70.48	71.76	71.6
A09	51.5862	54.0345	48.2759	43.7759	36.5345	53.6724	47.3793	65.9483	53.9828	52.6897	60.2069	54.4138
A10	78.1667	81.1111	80.6111	83.1667	54.4444	85.8889	79.2778	90.3333	87.5556	74.5	88.1667	77.9444
C1	39.0566	42.0189	43.6226	40.3774	23.9057	48.6226	35.0189	47.9057	46.3962	46.1132	44.717	46
C2	41.7969	44.9844	41.8594	49.4844	26.0938	49.8125	0.890625	41.3438	46.625	47.8125	40.9375	48.0625
C3	49.0541	48.7162	47.4865	55.1351	29.7838	55.7838	46.2432	53.2568	50.7568	48.9324	52.6486	51.2162
C4	36.9848	47.4394	38.0303	55.5	28.7121	42.9091	35.5909	50.303	43.5606	51.7121	52.2121	48.7273
C5	46.6	50.6	42.2	52.5636	32.2182	52.0364	42.6364	51.4727	54.7273	51.3818	53.2545	48.3818
C6	43.5532	40.1064	41.7447	50.8723	28.383	49.8298	40.7021	47.8298	49.8723	47.3191	49.7021	48.2553
C7	46.1356	48.5932	47.1864	54.0169	31.7627	51.0847	43.4237	51.9322	53.4068	51.2034	52.8983	50.1186
C8	49.0196	50.0392	51.6078	55.3333	33.8627	55.902	46.8824	53.0196	58.3529	56.9412	54.9216	49.1176
C9	37.75	36.9219	32.0938	41.6406	20.9062	40.8281	44.25	32.6094	44.375	42.4531	41.75	42.6562

### Sheet: S6
Table S6: Average number of deletions per megabase along each B. napus chromosomes (compared to B. napus 4.1 reference assembly)
Chromosome	Express 617	Gangan	N99	No2127	PAK85912	Quinta	R53	Shengli	Tapidor	Westar	Zheyou7	ZS11
chrA01	23.4167	30.75	29.75	38.125	20.7917	23.8333	31.7083	35.5	30.6667	31	32.3333	28.375
chrA02	23.2	33.56	31.92	33.52	21.56	24.96	40.32	41.28	26.08	33.44	39.8	39.04
chrA03	28.4667	38.2333	38.3333	47.4667	26.8333	32.3667	32.7	39.7	34	37.7667	39.6	38.7333
chrA04	23.4	30.3	29.55	34.35	19.85	26	29.1	33.2	23.45	29.25	36.1	33.9
chrA05	19.8333	27.375	27.8333	32.0833	18.2083	23.7917	30.7917	31.2917	27.4583	28.75	32.25	33.25
chrA06	25.44	30.84	29.8	36.64	25.4	27.8	29.64	34.8	28.44	32.36	36.16	33.28
chrA07	25.72	36.04	30.92	32.64	22.44	28.48	28.76	34.68	31.04	30.64	37.12	34.08
chrA08	24.5789	27.4211	28.6316	35	20.2105	26.6316	27.3684	34.0526	29.1053	29.1579	32.3684	31.6842
chrA09	23.5882	28.6765	27.5294	29.9118	21.3235	26.2941	28.7059	40.5	26.7941	27.1176	35.1471	28.7647
chrA10	23.6667	30.3333	38.4444	40.2778	25.4444	26.3333	40.5556	38.4444	25.5556	33.8333	36.3889	35.3889
chrC01	20.5897	22.1282	22.8718	21.2051	15.5641	23.3846	22.5128	24.3333	22.0513	25.4359	23.9231	24.6667
chrC02	18.5745	20.8085	21.4255	26.4894	15.5319	21.5957	0.297872	19.2979	17.8298	22.5106	16.9574	20.8298
chrC03	18.8852	23.0328	23.9508	29.9672	14.918	22.2459	22.1475	25.6557	19.5246	22.4426	23.6885	23.0164
chrC04	17.8776	21.9184	20.4694	23.2653	15.2653	20.2857	19.3469	21.9388	20.0612	22.3673	23.2857	21.9796
chrC05	18.2727	20.3182	19.1591	24.7955	16.0682	20.5909	23.6364	20.8182	20.8636	20.4091	20.6136	19.8636
chrC06	20.7368	19.7632	22.3421	30.7105	16.8158	22.6316	23.2632	24.0526	22.7368	22.6842	23.2895	24.1842
chrC07	19.8444	22.3556	22.2889	30.3556	17.7333	22.2222	26.0667	23.2889	23.6444	24.1556	22.9333	20.9111
chrC08	17.8205	23.4872	24.3333	26.6154	17.4615	22.2051	27.6154	29.1795	20.4103	23.2308	25.2564	22.1538
chrC09	16.8367	18.4898	18.5102	23.7347	13.8367	19.5306	24.1837	17.7347	19.0816	21.3061	20.5306	18.9184

### Sheet: S7
Table S7: Average number of insertions per megabase along each B. napus chromosome (compared to B. napus 4.1 reference assembly)
Chromosome	Express 617	Gangan	N99	No2127	PAK85912	Quinta	R53	Shengli	Tapidor	Westar	Zheyou7	ZS11
chrA01	16.6667	26.4583	24.4167	38	16.1667	21.0833	26.875	31.125	26.7917	28.3333	28.3333	25.9583
chrA02	15.64	26.16	25.36	32.52	15	19	32.24	36.92	20	26.4	34.08	32.96
chrA03	22.8	35.6333	35.4	47.1667	22.1	31.1333	26.5333	39.1667	33.0333	39.1	37.6667	37.2333
chrA04	17.5	29.05	25.4	32.05	12.8	19	24.15	28.65	19.3	24.6	33.15	31.4
chrA05	15.9167	28.0833	27.9167	30.7917	14.25	20.5417	26.25	29.7917	26.375	26.9583	31.5	32.625
chrA06	19.28	23.72	24.24	32.24	16.16	20.92	22.12	30.96	20.76	26.72	29.88	31.04
chrA07	20.44	34.16	25.92	29.08	16.04	23.72	23.4	31.72	27.84	29.08	34.68	33.48
chrA08	20.5789	27.5263	25.7895	32.2632	15.6316	27	21.6316	31.7368	27.2105	27.9474	31.8947	32.2632
chrA09	15.3529	26.8529	21.3529	28.9706	15.0294	21.0588	22.2647	38.2941	20.7353	23.2647	30.2647	24.6765
chrA10	16	24.7778	33.6667	36.7778	17.3333	21.6111	32.0556	33.8333	19.5	30	31.6111	31.4444
chrC01	13.9231	17.4359	18.8718	19.1026	10.6154	17.1026	17.1538	17.2051	17.2308	22.5385	17.5128	20.2308
chrC02	11.5745	14.8511	16.2979	23.4255	9.21277	15.0638	0.212766	15.2766	12.9574	17.8085	12.4894	15.1915
chrC03	12.6066	17.5246	19.8525	30.1311	10.0656	17.6393	15.8525	20.7213	15.3443	18.7869	18.5082	19.0656
chrC04	13.6327	18.8163	17.0612	22.0612	11.0204	17.0408	14.7959	19.2857	17.4898	20	20.2449	19.5714
chrC05	11.5227	15.6818	14.7273	20.5227	11.6591	15.1591	18.7273	16.0227	15.7045	15.9545	16.4318	14.3182
chrC06	13.7895	15.1579	17.6316	29.1053	11.2368	16.6842	16.5263	19.5263	18.0789	18.7632	18.2368	18.8421
chrC07	14.7778	17.4	18.4667	25.5333	11.2222	17.2	20.2889	18.4444	18.2444	19.7778	16.7111	15.8222
chrC08	11.2821	18.7179	19.3333	23.641	12.0513	15.2821	20.2308	23.3846	15.4103	18.3846	20.6667	18.1538
chrC09	10.7551	13.5102	13.7959	22.5306	8.85714	13.3673	19.6327	12.7143	14.2449	15.3469	15.6122	13.2245

### Sheet: S8
Table S8: PCR primer sequences used for validation of SV events
Primer name		Sequence to 3'	Position in in Darmor 4.1 B. napus reference genome	Expected size of PCR product (bp)
				Express 617	R53
BnaC05g14950D	Forward	GTTCACACCTTCTTTTCTTCTC	chrC05:8918966	1518	1947
	Reverse	GTTGAAACACACTTATTAAAGAAAGT	chrC05:8920912
BnaC05g15830D	Forward	CCACCGTCAAACCAATAGCTACG	chrC05:9644700	899	174
	Reverse	ACAGGAGCGAGCAAAGGAGTTATC	chrC05:9645599
BnaC08g08390D	Forward	ATGATGCATTGTTAGACTGAATTG3'	chrC08:12466628	182	719
	Reverse	CAACCGAATCAAACGCTTCAAATTAC3'	chrC08:12467346
BnaA03g17600D	Forward	ATACCGTCGTTCCATAATTACCG	chrA03:8277044	1018	1596
	Reverse	TCATCTAACCATATAATCCTCTCTTTCT	chrA03:8278639
C05 Insertion	Forward	GTTTGATCATTGATGCATAGTTACG	chrC05:8920963	786	1012
	Reverse	GAACAAAAGCTCCTAAGTCTATG	chrC05:8921748
A07_deletion	Forward	GATGTAAGGAAGGGTTTGATGGGA	chrA07:10391275	696	666
	Reverse	TGTAGACTGTTCCCTGGCCTC3'	chrA07:10390579
BnaC05g09630D	Forward	TGTTCCTCCCCATTCCCTTG	chrC05:5232200	1300	0
	Reverse	CAAGCTGAGGAAGTTGAATTAATGAT	chrC05:5233500
BnaC03g12980D	Forward	TTCTTCCGGATCATGGGTAC	chrC03:6232706	1100	1050
	Reverse	CCTTCTCCCAACAAATCTATACC	chrC03:6233756
